# Trans-splicing of mRNAs links gene transcription to translational control regulated by mTOR

**DOI:** 10.1101/353979

**Authors:** Gemma Danks, Heloisa Galbiati, Martina Raasholm, Yamila N. Torres Cleuren, Eivind Valen, Pavla Navratilova, Eric M. Thompson

## Abstract

In phylogenetically diverse organisms, the 5’ ends of a subset of mRNAs are *trans*-spliced with a spliced leader (SL) RNA. The functions of SL *trans*-splicing, however, remain largely enigmatic. Here, we quantified translation genome-wide in the marine chordate, *Oikopleura dioica*, under inhibition of mTOR, a central growth regulator. Translation of *trans*-spliced TOP mRNAs was suppressed, showing that the SL sequence permits nutrient-dependent translational control of growth-related mRNAs. Under crowded, nutrient-limiting conditions, *O. dioica* continues to filter-feed, but arrests growth until favorable conditions return. Upon release from such conditions, initial recovery was independent of nutrient-responsive, *trans*-spliced genes, suggesting animal density sensing as a first trigger for resumption of development. Our results demonstrate a role for *trans*-splicing in the coordinated translational down-regulation of nutrient-responsive genes under limiting conditions.
