## Supplemental Table S1 for "Trans-splicing of mRNAs links gene transcription to translational control regulated by mTOR"

### Sheet: Sheet1
Mapping statistics of ribosome protected fragment and total RNA libraries
Sample	No. Reads flow cell 1	No. Reads flow cell 2	No. Reads Total	No. Reads after trimming flow cell 1	No. Reads after trimming flow cell 2	No. Non-rRNA reads flow cell 1	Percentage rRNA reads flow cell 1	No. Non-rRNA reads flow cell 2	Percentage rRNA reads flow cell 2	No. Non-rRNA non-tRNA reads flow cell 1	Percentage tRNA flow cell 1	No. Non-rRNA non-tRNA reads flow cell 2	Percentage tRNA flow cell 2	No. Reads mapped to genome flow cell 1	Percentage mapped flow cell 1	Percentage multiple alignments flow cell 1	No. Reads mapped to genome flow cell 2	Percentage mapped flow cell 2	Percentage multiple alignments flow cell 2	No mapped to exons flow cell 1	No mapped to exons flow cell 2	Sum reads mapped to exons
1 Total RNA DMSO 1	28744393	27031753	55776146	25091130	23618945	22076940	12.01	20810462	11.89	22072433	0.02	20806228	0.02	14523433	65.8	19.5	13669800	65.7	19.2	9144533	8644046	17788579
2 Total RNA Torin 1	34247204	24939963	59187167	27638242	20129040	21348280	22.76	15587750	22.56	21341844	0.03	15582878	0.03	9043116	42.4	30.2	6581330	42.2	29.7	4887459	3589453	8476912
3 Total RNA DMSO 2	19141587	15285092	34426679	14523717	11581165	12541182	13.65	10021868	13.46	12537912	0.03	10019221	0.03	10838555	86.4	19.1	8639278	86.2	18.8	7044082	5640101	12684183
4 Total RNA Torin 2	12053772	8475333	20529105	9145271	6423254	7887775	13.75	5555084	13.52	7887775	0.03	5553533	0.03	6814426	86.4	19.5	4786584	86.2	19.2	4409114	3111705	7520819
5 RPF DMSO 1	85709599	43785043	129494642	67069662	34850341	40111606	40.19	19207840	44.88	39872256	0.6	19061240	0.76	31223088	78.3	37.7	14761293	77.4	42.9	15967711	6921559	22889270
6 RPF Torin 1	37354154	26374134	63728288	36041196	25454802	15632786	56.63	11126414	56.29	15354300	1.78	10931870	1.75	6656752	43.4	90.3	4683083	42.8	90.1	418521	300038	718559
7 RPF DMSO 2	37538270	26657928	64196198	35426380	25164513	12329204	65.2	8737972	65.28	11867360	3.75	8418725	3.65	10725866	90.4	93.8	7561204	89.8	93.6	509055	365507	874562
8 RPF Torin 2	34133086	26263734	60396820	32981650	25387753	9897862	69.99	7573216	70.17	9274613	6.3	7102879	6.21	8598087	92.7	95.1	6555619	92.3	94.9	327412	255456	582868
9 Total RNA DMSO 3	27860568	26115641	53976209	24043588	22533794	23117774	3.85	21678465	3.8	23115527	0.01	21676312	0.01	19357233	83.7	9.4	18108331	83.5	9.3	14170118	13292632	27462750
10 Total RNA Torin 3	27393705	25923470	53317175	23685075	22384263	22234669	6.12	21026355	6.07	22231363	0.01	21023351	0.01	18148664	81.6	10.1	17113114	81.4	10	13794485	13024219	26818704
11 RPF DMSO 3	36078728	26376665	62455393	34776580	25440841	8608522	75.25	6282683	75.3	7934791	7.83	5798604	7.7	7081895	89.3	96.3	5146459	88.8	96.2	192260	142187	334447
12 RPF Torin 3	28317942	23178835	51496777	27032960	22155524	6137204	77.3	5043099	77.24	4433948	27.75	3674290	27.14	3881991	87.6	97.3	3203181	87.2	97.1	50097	41452	91549
	DMSO	Torin1
Total no exonic total RNA reads	57935512	42816435
Total no exonic RPF reads	24098279	1392976
