## Supplemental Table S3 for "Trans-splicing of mRNAs links gene transcription to translational control regulated by mTOR"

### Sheet: TOP mRNAs in O. dioica
Translational control of TOP mRNAs in O. dioica
O. dioica protein ID	Human ortholog(s) gene code	SL	babel result	Log2 change in translational efficiency (Torin 1/DMSO)	Torin1 translational efficiency (RPF/mRNA)	DMSO translational efficiency (RPF/mRNA)	DMSO RNA abundance (RPM)	Notes
GSOIDP00014879001	RPL3,RPL3L	yes	down	-1.51926	0.167357	0.479719	2051.69
GSOIDP00009297001	RPL36AL	yes	down	-1.87126	0.115802	0.423661	798.864
GSOIDP00006572001	RPL35	yes	down	-1.55269	0.161315	0.473242	670.836
GSOIDP00006083001	RPL30	yes	none	-1.20811	0.191181	0.441695	1138.52
GSOIDP00006992001	RPL32	yes	down	-1.51122	0.290696	0.82863	84.1868
GSOIDP00006994001	RPL32	no	none	0.39161	0.488802	0.372603	5.05943
GSOIDP00011409001	RPL31	yes	down	-1.55084	0.220238	0.645271	834.621
GSOIDP00007831001	RPL35A	yes	down	-2.1056	0.13751	0.59181	627.177
GSOIDP00015170001	RPL36,BX511012.5-3,RPL36P5	yes	down	-1.12887	0.178855	0.391132	895.84
GSOIDP00007799001	RPL34	yes	down	-1.58154	0.212575	0.636215	756.384
GSOIDP00006569001	RPL37A,AP001781.5-2	yes	down	-1.09843	0.147416	0.315649	892.591
GSOIDP00003262001	RPL38	yes	down	-1.14146	0.17114	0.377542	587.188
GSOIDP00000468001	RPL39,RPL39P5,RPL39L	yes	down	-1.14767	0.111145	0.246248	695.671
GSOIDP00005054001	RPL37	yes	none	-0.654249	0.188028	0.295918	739.984
GSOIDP00013547001	RPL4	yes	down	-2.0554	0.173373	0.720641	367.652
GSOIDP00000869001	RPL4	yes	none	-0.629937	0.262146	0.40567	530.003
GSOIDP00015548001	RPL5	yes	down	-1.67513	0.211728	0.676151	815.583
GSOIDP00001185001	RPL6	yes	down	-1.47563	0.274595	0.763663	490.764
GSOIDP00010732001	RPL7A	yes	down	-2.80299	0.16402	1.14468	17.581
GSOIDP00006991001	RPL7L1,AC011382.4-1,RPL7,AL357150.7-2	yes	none	0.654945	0.360555	0.228989	127.385
GSOIDP00000668001	RPL8	yes	none	-0.901162	0.178038	0.332498	1638.66
GSOIDP00001037001	RPL9,AC139425.3-2	yes	down	-1.6361	0.24567	0.763605	627.256
GSOIDP00013461001	RPL10L,AC010422.7-2,RPL10	yes	down	-1.74411	0.215559	0.722097	1381.62
GSOIDP00002820001	RPL10A,AC120036.5-1,RPL10AP3	yes	down	-1.38598	0.197708	0.516709	816.852
GSOIDP00016541001	RPL11	yes	down	-1.3202	0.158395	0.395513	1332.06
GSOIDP00003868001	RPL12	yes	down	-1.93035	0.177311	0.675819	571.378
GSOIDP00015054001	RPL13	yes	none	-1.50803	0.266916	0.759168	751.606
GSOIDP00015462001	RPL14P1,RPL14	yes	none	-0.982306	0.156335	0.308858	1231.7
GSOIDP00015023001	RPL15,AC130651.2-1	yes	down	-1.58391	0.171717	0.514773	1017.41
GSOIDP00000667001	RPL17,RPL17P33	yes	none	-1.32288	0.155879	0.389953	1547.44
GSOIDP00006567001	RPL18	yes	down	-1.28495	0.216953	0.528658	809.679
GSOIDP00013614001	RPL19,AC136632.3-2	yes	down	-1.40875	0.128341	0.340753	2002.57
GSOIDP00002787001	RPL21,RPL21P7	yes	down	-1.62325	0.218362	0.672704	791.654
GSOIDP00002821001	RPL22,RPL22L1	no	down	-2.36278	0.147997	0.761236	829.087
GSOIDP00009448001	RPL23	yes	down	-1.08815	0.159075	0.338195	808.215
GSOIDP00017874001	AC016629.7-3,AC002055.2,RPL23A	yes	down	-1.71683	0.192239	0.631915	511.602
GSOIDP00015024001	RPL24,AL353716.18	yes	down	-1.63076	0.257916	0.798707	820.093
GSOIDP00016542001	RPL26L1,RPL26	yes	none	-1.57353	0.243003	0.723254	517.636
GSOIDP00007917001	RPL27A	yes	down	-1.78574	0.163622	0.564162	708.095
GSOIDP00016260001	RPL27	no	down	-2.05804	0.0850093	0.353997	474.825
GSOIDP00012159001	RPLP0	yes	none	-0.643337	0.171189	0.267386	1807.62
GSOIDP00000922001	RPLP1,RPLP1P4	yes	none	0.667438	0.169189	0.106525	597.828
GSOIDP00000470001	RPLP1,RPLP1P4	yes	down	-1.50731	0.142238	0.404352	688.082
GSOIDP00015549001	RPLP2	yes	down	-0.82534	0.137562	0.243753	530.79
GSOIDP00003622001	RPLP2	yes	none	-1.06713	0.187306	0.392455	404.993
GSOIDP00009447001	UBA52	yes	none	-1.31355	0.239093	0.594273	1097.52
GSOIDP00000870001	FAU	yes	none	-1.88516	0.196935	0.727463	912.982
GSOIDP00000646001	RPS2,AC107956.8-2	yes	none	-0.5907	0.188606	0.284037	1298.53
GSOIDP00007829001	RPS23	yes	down	-1.48492	0.152514	0.426888	1367.16
GSOIDP00013615001	RPS27A	yes	none	-1.06853	0.214684	0.450255	1647.8
GSOIDP00006568001	RPS24	yes	down	-1.66073	0.164352	0.519642	743.189
GSOIDP00013576001	RPS26,RPS26P54,RPS26P6,RPS26P8,RPS26P11,RPS26P3	yes	down	-1.68993	0.230156	0.742577	890.479
GSOIDP00016543001	RPS20	yes	down	-1.3783	0.124806	0.324448	923.651
GSOIDP00009298001	RPS27,RPS27L	yes	down	-1.6166	0.248449	0.761871	370.238
GSOIDP00006084001	RPS25P8,AC104563.14	no	down	-2.00022	0.162244	0.649073	950.947	Weak CAGE support upstream
GSOIDP00009155001	RPS29	yes	none	-0.319022	0.147362	0.183832	102.029
GSOIDP00015052001	RPS3A	yes	down	-1.57939	0.15067	0.450267	1800.8
GSOIDP00010551001	RPS3	yes	down	-1.58975	0.220698	0.664299	741.431
GSOIDP00016652001	RPS4X,RPS4Y1,RPS4Y2,AC016587.9	no	down	-1.62307	0.223818	0.689425	948.586	Trans-splice site in exon of upstream gene - likely misannotation
GSOIDP00014860001	RPS6KA1,RPS6KA3,RPS6KA2,RPS6KA6	yes	none	-0.45824	0.631869	0.868103	325.996
GSOIDP00000569001	RPS6KB1,RPS6KB2	yes	none	1.37201	0.289857	0.111987	115.524
GSOIDP00015546001	RPS6	yes	down	-1.67387	0.140857	0.449433	1664.44
GSOIDP00017875001	RPS7,AC015917.30-4	yes	down	-1.53452	0.10701	0.309999	1101.78
GSOIDP00017641001	RPS8	yes	down	-0.786535	0.180408	0.311191	1164.81
GSOIDP00001641001	RPS9	no	down	-0.997903	0.216591	0.432552	876.517	No CAGE data - repetitive region near promoter
GSOIDP00010614001	RPS11	no	down	-1.37077	0.153011	0.395701	530.464	End of scaffold - promoter missing
GSOIDP00000241001	RPS12	yes	down	-1.69454	0.159118	0.515022	386.821
GSOIDP00016540001	RPS13	yes	down	-2.01404	0.17527	0.707934	612.83
GSOIDP00008477001	RPS14	yes	down	-1.47749	0.206491	0.575002	647.494
GSOIDP00016058001	RPS15P5	yes	down	-1.05223	0.341605	0.708397	274.052
GSOIDP00001184001	RPS16	yes	down	-1.59656	0.134394	0.406435	863.082
GSOIDP00006984001	RPS17L,RPS17,RPS17P5,RPS17P2	yes	down	-1.80237	0.218036	0.760492	580.091
GSOIDP00017876001	RPS18,RPS18,RPS18	yes	down	-1.00375	0.174722	0.350353	1119.84
GSOIDP00006571001	RPS19	yes	down	-1.63893	0.158127	0.49246	781.738
GSOIDP00012325001	VIM	yes	down	-2.77725	0.254625	1.74556	41.0748
GSOIDP00001070001	PABPC1	yes	none	-0.689988	0.343864	0.554746	512.84
GSOIDP00000934001	NPM1	yes	none	0.318363	0.362058	0.290363	260.336
GSOIDP00007647001	GNB2L1	yes	down	-2.08588	0.130701	0.554871	985.014
GSOIDP00007830001	NAP1L1	yes	none	-1.48557	0.161268	0.451593	297.457
GSOIDP00009447001	UBA52	yes	none	-1.31355	0.239093	0.594273	1097.52
GSOIDP00001369001	EIF3A	yes	none	-0.704235	0.278534	0.45381	587.596
GSOIDP00010922001	EIF3E	yes	none	-0.0194475	0.388458	0.39373	306.997
GSOIDP00017735001	EIF3H	yes	none	-0.289251	0.350752	0.42862	164.063
GSOIDP00000664001	EIF4B	yes	none	-0.0404871	0.319365	0.328455	270.1
GSOIDG00003020001	EEF2	yes	down	-0.819643	0.383556	0.676964	3586.75
GSOIDG00006619001	EEF1A1,EEF1A2	yes	down	-2.0891	0.233102	0.991808	394.935
GSOIDG00014951001	EEF1B2	no	none	-1.19508	0.115602	0.264679	69.658
GSOIDG00004766001	EEF1B2	no	none	0.29346	0.306712	0.250259	2.99586
GSOIDG00000824001	TPT1	yes	down	-1.37149	0.183677	0.475241	697.381
